# Elastic Network Modeling of Cellular Networks Unveils Sensor and Effector Genes that Control Information Flow

**DOI:** 10.1101/2021.06.04.446730

**Authors:** Omer Acar, She Zhang, Ivet Bahar, Anne-Ruxandra Carvunis

## Abstract

The high-level organization of the cell is embedded in long-range interactions that connect distinct cellular processes. Existing approaches for detecting long-range interactions consist of propagating information from source nodes through cellular networks, but the selection of source nodes is inherently biased by prior knowledge. Here, we sought to derive an unbiased view of long-range interactions by adapting a perturbation-response scanning strategy initially developed for identifying allosteric interactions within proteins. We deployed this strategy onto an elastic network model of the yeast genetic network. The genetic network revealed a superior propensity for long-range interactions relative to simulated networks with similar topology. Long-range interactions were detected systematically throughout the network and found to be enriched in specific biological processes. Furthermore, perturbation-response scanning identified the major sources and receivers of information in the network, named effector and sensor genes, respectively. Effectors formed dense clusters centrally integrated into the network, whereas sensors formed loosely connected antenna-shaped clusters. Long-range interactions between effector and sensor clusters represent the major paths of information in the network. Our results demonstrate that elastic network modeling of cellular networks constitutes a promising strategy to probe the high-level organization of the cell.
