## Supplementary Data 1 for "Elastic Network Modeling of Cellular Networks Unveils Sensor and Effector Genes that Control Information Flow"

GO	NS	enrichment	name	ratio_in_study	ratio_in_pop	p_uncorrected	depth	study_count	p_fdr	study_items	cluster_id	cluster_type
GO:0010106	BP	e	cellular response to iron ion starvation	(2, 3)	(6, 5672)	2.796677176718247e-06	7	2	0.0	['YMR058W', 'YGL071W']	11.0	sensor
GO:0006826	BP	e	iron ion transport	(2, 3)	(37, 5672)	0.00012371965562875094	7	2	0.014	['YMR058W', 'YGL071W']	11.0	sensor
GO:0006879	BP	e	cellular iron ion homeostasis	(2, 3)	(43, 5672)	0.00016762719122013808	10	2	0.018	['YMR058W', 'YGL071W']	11.0	sensor
GO:0055072	BP	e	iron ion homeostasis	(2, 3)	(51, 5672)	0.00023645920333355584	9	2	0.02	['YMR058W', 'YGL071W']	11.0	sensor
GO:0009267	BP	e	cellular response to starvation	(2, 3)	(58, 5672)	0.00030630862561536516	6	2	0.026	['YMR058W', 'YGL071W']	11.0	sensor
GO:0000041	BP	e	transition metal ion transport	(2, 3)	(62, 5672)	0.00035024524323024606	6	2	0.032	['YMR058W', 'YGL071W']	11.0	sensor
GO:0042594	BP	e	response to starvation	(2, 3)	(63, 5672)	0.00036168586035051744	5	2	0.032	['YMR058W', 'YGL071W']	11.0	sensor
GO:0046916	BP	e	cellular transition metal ion homeostasis	(2, 3)	(70, 5672)	0.0004468751934777556	9	2	0.04	['YMR058W', 'YGL071W']	11.0	sensor
GO:0034756	BP	e	regulation of iron ion transport	(1, 3)	(1, 5672)	0.0005289139633310729	6	1	0.044	['YGL071W']	11.0	sensor
GO:0034758	BP	e	positive regulation of iron ion transport	(1, 3)	(1, 5672)	0.0005289139633310729	7	1	0.044	['YGL071W']	11.0	sensor
GO:0015823	BP	e	phenylalanine transport	(2, 6)	(3, 5672)	2.796677176716143e-06	8	2	0.004	['YBR068C', 'YCL025C']	4.0	sensor
GO:0006099	BP	e	tricarboxylic acid cycle	(2, 3)	(27, 5672)	6.528058411145117e-05	3	2	0.022	['YOL071W', 'YPL262W']	3.0	sensor
GO:0009060	BP	e	aerobic respiration	(2, 3)	(69, 5672)	0.0004341587836116447	6	2	0.052	['YOL071W', 'YPL262W']	3.0	sensor
GO:0005986	BP	e	sucrose biosynthetic process	(1, 3)	(1, 5672)	0.0005289139633310729	7	1	0.058	['YLR377C']	3.0	sensor
GO:0018293	BP	e	protein-FAD linkage	(1, 3)	(1, 5672)	0.0005289139633310729	7	1	0.058	['YOL071W']	3.0	sensor
GO:0019318	BP	e	hexose metabolic process	(2, 2)	(72, 5672)	0.00015892600837760895	5	2	0.012	['YBR018C', 'YJL089W']	5.0	sensor
GO:0005996	BP	e	monosaccharide metabolic process	(2, 2)	(83, 5672)	0.00021159045638068053	4	2	0.014	['YBR018C', 'YJL089W']	5.0	sensor
GO:2000218	BP	e	negative regulation of invasive growth in response to glucose limitation	(1, 2)	(1, 5672)	0.00035260930888686225	8	1	0.02	['YJL089W']	5.0	sensor
GO:0031930	BP	e	mitochondria-nucleus signaling pathway	(4, 7)	(6, 5672)	2.2992205297617838e-08	5	4	0.0	['YOL067C', 'YBL103C', 'YGL252C', 'YNL076W']	13.0	sensor
GO:0071398	BP	e	cellular response to fatty acid	(2, 7)	(3, 5672)	3.9148874724317885e-06	6	2	0.004	['YOL067C', 'YBL103C']	13.0	sensor
GO:0033993	BP	e	response to lipid	(2, 7)	(3, 5672)	3.9148874724317885e-06	4	2	0.004	['YOL067C', 'YBL103C']	13.0	sensor
GO:0034201	BP	e	response to oleic acid	(2, 7)	(3, 5672)	3.9148874724317885e-06	6	2	0.004	['YOL067C', 'YBL103C']	13.0	sensor
GO:0071400	BP	e	cellular response to oleic acid	(2, 7)	(3, 5672)	3.9148874724317885e-06	7	2	0.004	['YOL067C', 'YBL103C']	13.0	sensor
GO:0071396	BP	e	cellular response to lipid	(2, 7)	(3, 5672)	3.9148874724317885e-06	5	2	0.004	['YOL067C', 'YBL103C']	13.0	sensor
GO:0070542	BP	e	response to fatty acid	(2, 7)	(3, 5672)	3.9148874724317885e-06	5	2	0.004	['YOL067C', 'YBL103C']	13.0	sensor
GO:0006102	BP	e	isocitrate metabolic process	(2, 7)	(5, 5672)	1.3034284593042154e-05	7	2	0.008	['YOR136W', 'YNL037C']	13.0	sensor
GO:0072350	BP	e	tricarboxylic acid metabolic process	(2, 7)	(7, 5672)	2.7339817077848493e-05	6	2	0.014	['YOR136W', 'YNL037C']	13.0	sensor
GO:0006537	BP	e	glutamate biosynthetic process	(2, 7)	(10, 5672)	5.8482021618672415e-05	10	2	0.022	['YOR136W', 'YNL037C']	13.0	sensor
GO:0009084	BP	e	glutamine family amino acid biosynthetic process	(2, 7)	(14, 5672)	0.00011798563037294518	9	2	0.044	['YOR136W', 'YNL037C']	13.0	sensor
GO:0006536	BP	e	glutamate metabolic process	(2, 7)	(15, 5672)	0.0001360571758420812	9	2	0.046	['YOR136W', 'YNL037C']	13.0	sensor
GO:0006808	BP	e	regulation of nitrogen utilization	(2, 7)	(16, 5672)	0.00015540243234647003	3	2	0.052	['YGL252C', 'YNL076W']	13.0	sensor
GO:0043650	BP	e	dicarboxylic acid biosynthetic process	(2, 7)	(24, 5672)	0.0003557463191029679	7	2	0.078	['YOR136W', 'YNL037C']	13.0	sensor
GO:0019740	BP	e	nitrogen utilization	(2, 7)	(24, 5672)	0.0003557463191029679	1	2	0.078	['YGL252C', 'YNL076W']	13.0	sensor
GO:0006099	BP	e	tricarboxylic acid cycle	(2, 7)	(27, 5672)	0.000451617997896895	3	2	0.08	['YOR136W', 'YNL037C']	13.0	sensor
GO:0007165	BP	e	signal transduction	(4, 7)	(368, 5672)	0.0005215575529057615	4	4	0.086	['YOL067C', 'YBL103C', 'YGL252C', 'YNL076W']	13.0	sensor
GO:0023052	BP	e	signaling	(4, 7)	(368, 5672)	0.0005215575529057615	1	4	0.086	['YOL067C', 'YBL103C', 'YGL252C', 'YNL076W']	13.0	sensor
GO:0071310	BP	e	cellular response to organic substance	(3, 7)	(149, 5672)	0.000575482289473139	4	3	0.094	['YOL067C', 'YBL103C', 'YGL252C']	13.0	sensor
GO:0017004	BP	e	cytochrome complex assembly	(8, 17)	(37, 5672)	5.2193546946084475e-08	7	8	0.0	['YJL062W-A', 'YJL003W', 'YLR038C', 'YAL039C', 'YBR037C', 'YPL189C-A', 'YLL009C', 'YIL157C']	1.0	effector
GO:0033108	BP	e	mitochondrial respiratory chain complex assembly	(7, 17)	(44, 5672)	1.2843335045328052e-07	7	7	0.0	['YJL062W-A', 'YJL003W', 'YLR038C', 'YBR037C', 'YPL189C-A', 'YLL009C', 'YIL157C']	1.0	effector
GO:0007005	BP	e	mitochondrion organization	(9, 17)	(252, 5672)	2.3340327883889856e-07	5	9	0.0	['YJL062W-A', 'YJL003W', 'YDL107W', 'YLR038C', 'YBR037C', 'YPL189C-A', 'YLR091W', 'YLL009C', 'YIL157C']	1.0	effector
GO:0008535	BP	e	respiratory chain complex IV assembly	(7, 17)	(26, 5672)	7.932020401968002e-07	8	7	0.002	['YJL062W-A', 'YJL003W', 'YLR038C', 'YBR037C', 'YPL189C-A', 'YLL009C', 'YIL157C']	1.0	effector
GO:0033617	BP	e	mitochondrial cytochrome c oxidase assembly	(7, 17)	(26, 5672)	7.932020401968002e-07	9	7	0.002	['YJL062W-A', 'YJL003W', 'YLR038C', 'YBR037C', 'YPL189C-A', 'YLL009C', 'YIL157C']	1.0	effector
GO:0034622	BP	e	cellular protein-containing complex assembly	(9, 17)	(483, 5672)	2.8605425497374727e-06	6	9	0.002	['YJL062W-A', 'YJL003W', 'YLR038C', 'YAL039C', 'YBR037C', 'YPL189C-A', 'YLL009C', 'YIL157C', 'YPL132W']	1.0	effector
GO:0065003	BP	e	protein-containing complex assembly	(9, 17)	(506, 5672)	4.227552703389176e-06	5	9	0.002	['YJL062W-A', 'YJL003W', 'YLR038C', 'YAL039C', 'YBR037C', 'YPL189C-A', 'YLL009C', 'YIL157C', 'YPL132W']	1.0	effector
GO:0043933	BP	e	protein-containing complex subunit organization	(9, 17)	(607, 5672)	1.9141517403409696e-05	4	9	0.02	['YJL062W-A', 'YJL003W', 'YLR038C', 'YAL039C', 'YBR037C', 'YPL189C-A', 'YLL009C', 'YIL157C', 'YPL132W']	1.0	effector
GO:0022607	BP	e	cellular component assembly	(9, 17)	(777, 5672)	0.00014075252807237772	4	9	0.08	['YJL062W-A', 'YJL003W', 'YLR038C', 'YAL039C', 'YBR037C', 'YPL189C-A', 'YLL009C', 'YIL157C', 'YPL132W']	1.0	effector
GO:0048478	BP	e	replication fork protection	(3, 11)	(3, 5672)	5.428205318930075e-09	10	3	0.0	['YMR048W', 'YCL061C', 'YNL273W']	2.0	effector
GO:0006261	BP	e	DNA-dependent DNA replication	(6, 11)	(111, 5672)	2.0934998333516528e-08	7	6	0.0	['YMR048W', 'YCL061C', 'YNL273W', 'YOR144C', 'YBR087W', 'YPR135W']	2.0	effector
GO:0007062	BP	e	sister chromatid cohesion	(8, 11)	(54, 5672)	2.8648301254922344e-08	6	8	0.0	['YMR048W', 'YCL061C', 'YNL273W', 'YOR144C', 'YER016W', 'YPL008W', 'YBR087W', 'YPR135W']	2.0	effector
GO:0000819	BP	e	sister chromatid segregation	(10, 11)	(124, 5672)	4.0876983961591434e-08	6	10	0.0	['YMR048W', 'YGL086W', 'YCL061C', 'YNL273W', 'YOR144C', 'YJL030W', 'YER016W', 'YPL008W', 'YBR087W', 'YPR135W']	2.0	effector
GO:0000280	BP	e	nuclear division	(9, 11)	(228, 5672)	4.454814316610447e-08	6	9	0.0	['YMR048W', 'YGL086W', 'YCL061C', 'YNL273W', 'YOR144C', 'YJL030W', 'YER016W', 'YPL008W', 'YPR135W']	2.0	effector
GO:0006260	BP	e	DNA replication	(6, 11)	(130, 5672)	5.433764209064377e-08	6	6	0.0	['YMR048W', 'YCL061C', 'YNL273W', 'YOR144C', 'YBR087W', 'YPR135W']	2.0	effector
GO:0048285	BP	e	organelle fission	(9, 11)	(237, 5672)	5.828729508626307e-08	5	9	0.0	['YMR048W', 'YGL086W', 'YCL061C', 'YNL273W', 'YOR144C', 'YJL030W', 'YER016W', 'YPL008W', 'YPR135W']	2.0	effector
GO:0140014	BP	e	mitotic nuclear division	(9, 11)	(138, 5672)	7.780832532657069e-08	7	9	0.0	['YMR048W', 'YGL086W', 'YCL061C', 'YNL273W', 'YOR144C', 'YJL030W', 'YER016W', 'YPL008W', 'YPR135W']	2.0	effector
GO:0098813	BP	e	nuclear chromosome segregation	(10, 11)	(153, 5672)	1.4441840749278792e-07	3	10	0.0	['YMR048W', 'YGL086W', 'YCL061C', 'YNL273W', 'YOR144C', 'YJL030W', 'YER016W', 'YPL008W', 'YBR087W', 'YPR135W']	2.0	effector
GO:0000075	BP	e	cell cycle checkpoint signaling	(5, 11)	(81, 5672)	2.26590351550867e-07	8	5	0.0	['YMR048W', 'YGL086W', 'YCL061C', 'YNL273W', 'YJL030W']	2.0	effector
GO:0007049	BP	e	cell cycle	(10, 11)	(690, 5672)	2.4375131686948975e-07	2	10	0.0	['YMR048W', 'YGL086W', 'YCL061C', 'YNL273W', 'YOR144C', 'YJL030W', 'YER016W', 'YPL008W', 'YBR087W', 'YPR135W']	2.0	effector
GO:1901988	BP	e	negative regulation of cell cycle phase transition	(5, 11)	(87, 5672)	3.250311550997767e-07	7	5	0.0	['YMR048W', 'YGL086W', 'YCL061C', 'YNL273W', 'YJL030W']	2.0	effector
GO:1903047	BP	e	mitotic cell cycle process	(9, 11)	(306, 5672)	3.403609811690301e-07	3	9	0.0	['YMR048W', 'YGL086W', 'YCL061C', 'YNL273W', 'YOR144C', 'YJL030W', 'YER016W', 'YPL008W', 'YPR135W']	2.0	effector
GO:0007059	BP	e	chromosome segregation	(10, 11)	(181, 5672)	3.9343333528804803e-07	2	10	0.0	['YMR048W', 'YGL086W', 'YCL061C', 'YNL273W', 'YOR144C', 'YJL030W', 'YER016W', 'YPL008W', 'YBR087W', 'YPR135W']	2.0	effector
GO:2000104	BP	e	negative regulation of DNA-dependent DNA replication	(3, 11)	(9, 5672)	4.5308083689971024e-07	9	3	0.0	['YMR048W', 'YCL061C', 'YNL273W']	2.0	effector
GO:0000278	BP	e	mitotic cell cycle	(9, 11)	(320, 5672)	4.6273036277361293e-07	3	9	0.0	['YMR048W', 'YGL086W', 'YCL061C', 'YNL273W', 'YOR144C', 'YJL030W', 'YER016W', 'YPL008W', 'YPR135W']	2.0	effector
GO:0007064	BP	e	mitotic sister chromatid cohesion	(7, 11)	(37, 5672)	4.896536072265979e-07	7	7	0.0	['YMR048W', 'YCL061C', 'YNL273W', 'YOR144C', 'YER016W', 'YPL008W', 'YPR135W']	2.0	effector
GO:0051276	BP	e	chromosome organization	(10, 11)	(511, 5672)	5.323038930065184e-07	5	10	0.0	['YMR048W', 'YGL086W', 'YCL061C', 'YNL273W', 'YOR144C', 'YJL030W', 'YER016W', 'YPL008W', 'YBR087W', 'YPR135W']	2.0	effector
GO:0000070	BP	e	mitotic sister chromatid segregation	(9, 11)	(104, 5672)	7.967675826601312e-07	7	9	0.0	['YMR048W', 'YGL086W', 'YCL061C', 'YNL273W', 'YOR144C', 'YJL030W', 'YER016W', 'YPL008W', 'YPR135W']	2.0	effector
GO:0008156	BP	e	negative regulation of DNA replication	(3, 11)	(11, 5672)	8.880964629980608e-07	8	3	0.0	['YMR048W', 'YCL061C', 'YNL273W']	2.0	effector
GO:0022402	BP	e	cell cycle process	(10, 11)	(549, 5672)	9.302295855259224e-07	2	10	0.0	['YMR048W', 'YGL086W', 'YCL061C', 'YNL273W', 'YOR144C', 'YJL030W', 'YER016W', 'YPL008W', 'YBR087W', 'YPR135W']	2.0	effector
GO:0010948	BP	e	negative regulation of cell cycle process	(5, 11)	(109, 5672)	1.0076910050780287e-06	6	5	0.0	['YMR048W', 'YGL086W', 'YCL061C', 'YNL273W', 'YJL030W']	2.0	effector
GO:0000076	BP	e	DNA replication checkpoint signaling	(3, 11)	(12, 5672)	1.1828746445722655e-06	10	3	0.0	['YMR048W', 'YCL061C', 'YNL273W']	2.0	effector
GO:0045786	BP	e	negative regulation of cell cycle	(5, 11)	(113, 5672)	1.2063764229667276e-06	5	5	0.002	['YMR048W', 'YGL086W', 'YCL061C', 'YNL273W', 'YJL030W']	2.0	effector
GO:1901987	BP	e	regulation of cell cycle phase transition	(5, 11)	(128, 5672)	2.2434981954494074e-06	6	5	0.002	['YMR048W', 'YGL086W', 'YCL061C', 'YNL273W', 'YJL030W']	2.0	effector
GO:0034085	BP	e	establishment of sister chromatid cohesion	(3, 11)	(15, 5672)	2.438634880137456e-06	3	3	0.002	['YMR048W', 'YPR135W', 'YPL008W']	2.0	effector
GO:0048519	BP	e	negative regulation of biological process	(8, 11)	(639, 5672)	3.012670801075888e-06	3	8	0.002	['YMR048W', 'YGL086W', 'YCL061C', 'YNL273W', 'YOR144C', 'YJL030W', 'YER016W', 'YOL123W']	2.0	effector
GO:0006996	BP	e	organelle organization	(10, 11)	(1300, 5672)	3.3966248207505204e-06	4	10	0.002	['YMR048W', 'YGL086W', 'YCL061C', 'YNL273W', 'YOR144C', 'YJL030W', 'YER016W', 'YPL008W', 'YBR087W', 'YPR135W']	2.0	effector
GO:0045005	BP	e	DNA-dependent DNA replication maintenance of fidelity	(3, 11)	(19, 5672)	5.171515532532648e-06	7	3	0.004	['YMR048W', 'YCL061C', 'YNL273W']	2.0	effector
GO:0043570	BP	e	maintenance of DNA repeat elements	(3, 11)	(23, 5672)	9.41175846598309e-06	7	3	0.006	['YMR048W', 'YCL061C', 'YNL273W']	2.0	effector
GO:0044770	BP	e	cell cycle phase transition	(5, 11)	(177, 5672)	1.1096664523104946e-05	3	5	0.01	['YMR048W', 'YGL086W', 'YCL061C', 'YNL273W', 'YJL030W']	2.0	effector
GO:0010564	BP	e	regulation of cell cycle process	(5, 11)	(194, 5672)	1.7372136390570864e-05	5	5	0.01	['YMR048W', 'YGL086W', 'YCL061C', 'YNL273W', 'YJL030W']	2.0	effector
GO:0048523	BP	e	negative regulation of cellular process	(7, 11)	(582, 5672)	2.6393023455198622e-05	4	7	0.016	['YMR048W', 'YGL086W', 'YCL061C', 'YNL273W', 'YOR144C', 'YJL030W', 'YER016W']	2.0	effector
GO:0090329	BP	e	regulation of DNA-dependent DNA replication	(3, 11)	(35, 5672)	3.434260559856222e-05	8	3	0.024	['YMR048W', 'YCL061C', 'YNL273W']	2.0	effector
GO:0006259	BP	e	DNA metabolic process	(6, 11)	(407, 5672)	4.459732173879248e-05	6	6	0.026	['YMR048W', 'YCL061C', 'YNL273W', 'YOR144C', 'YBR087W', 'YPR135W']	2.0	effector
GO:0043111	BP	e	replication fork arrest	(2, 11)	(6, 5672)	5.1079756532562396e-05	10	2	0.026	['YMR048W', 'YNL273W']	2.0	effector
GO:0071216	BP	e	cellular response to biotic stimulus	(2, 11)	(6, 5672)	5.1079756532562396e-05	3	2	0.026	['YOL123W', 'YGL086W']	2.0	effector
GO:0072396	BP	e	response to cell cycle checkpoint signaling	(2, 11)	(6, 5672)	5.1079756532562396e-05	4	2	0.026	['YOL123W', 'YGL086W']	2.0	effector
GO:0051726	BP	e	regulation of cell cycle	(5, 11)	(244, 5672)	5.281445156537921e-05	4	5	0.032	['YMR048W', 'YGL086W', 'YCL061C', 'YNL273W', 'YJL030W']	2.0	effector
GO:0031570	BP	e	DNA integrity checkpoint signaling	(3, 11)	(43, 5672)	6.420748083560304e-05	9	3	0.032	['YMR048W', 'YCL061C', 'YNL273W']	2.0	effector
GO:0006275	BP	e	regulation of DNA replication	(3, 11)	(44, 5672)	6.883245626867702e-05	7	3	0.032	['YMR048W', 'YCL061C', 'YNL273W']	2.0	effector
GO:0006281	BP	e	DNA repair	(5, 11)	(264, 5672)	7.713926205728633e-05	7	5	0.048	['YMR048W', 'YCL061C', 'YNL273W', 'YOR144C', 'YPR135W']	2.0	effector
GO:0016043	BP	e	cellular component organization	(10, 11)	(1796, 5672)	7.814047658756638e-05	3	10	0.048	['YMR048W', 'YGL086W', 'YCL061C', 'YNL273W', 'YOR144C', 'YJL030W', 'YER016W', 'YPL008W', 'YBR087W', 'YPR135W']	2.0	effector
GO:0051716	BP	e	cellular response to stimulus	(8, 11)	(981, 5672)	7.857306158563584e-05	2	8	0.048	['YMR048W', 'YGL086W', 'YCL061C', 'YNL273W', 'YOR144C', 'YJL030W', 'YPR135W', 'YOL123W']	2.0	effector
GO:0035556	BP	e	intracellular signal transduction	(5, 11)	(276, 5672)	9.544813250665507e-05	5	5	0.056	['YMR048W', 'YGL086W', 'YCL061C', 'YNL273W', 'YJL030W']	2.0	effector
GO:0007093	BP	e	mitotic cell cycle checkpoint signaling	(3, 11)	(58, 5672)	0.0001579988076686461	9	3	0.07	['YCL061C', 'YJL030W', 'YGL086W']	2.0	effector
GO:0006974	BP	e	cellular response to DNA damage stimulus	(5, 11)	(309, 5672)	0.00016352822005419475	4	5	0.07	['YMR048W', 'YCL061C', 'YNL273W', 'YOR144C', 'YPR135W']	2.0	effector
GO:0050896	BP	e	response to stimulus	(8, 11)	(1084, 5672)	0.0001653423994742014	1	8	0.07	['YMR048W', 'YGL086W', 'YCL061C', 'YNL273W', 'YOR144C', 'YJL030W', 'YPR135W', 'YOL123W']	2.0	effector
GO:0009607	BP	e	response to biotic stimulus	(2, 11)	(11, 5672)	0.00018630357268152413	2	2	0.07	['YOL123W', 'YGL086W']	2.0	effector
GO:0045930	BP	e	negative regulation of mitotic cell cycle	(3, 11)	(67, 5672)	0.00024296232621388972	6	3	0.094	['YCL061C', 'YJL030W', 'YGL086W']	2.0	effector
GO:0071840	BP	e	cellular component organization or biogenesis	(10, 11)	(2031, 5672)	0.00025384597465834323	2	10	0.096	['YMR048W', 'YGL086W', 'YCL061C', 'YNL273W', 'YOR144C', 'YJL030W', 'YER016W', 'YPL008W', 'YBR087W', 'YPR135W']	2.0	effector
GO:0046467	BP	e	membrane lipid biosynthetic process	(6, 20)	(58, 5672)	3.0452583121082735e-08	6	6	0.0	['YHR188C', 'YDR434W', 'YLR459W', 'YJL062W', 'YDR331W', 'YGL142C']	0.0	effector
GO:0006506	BP	e	GPI anchor biosynthetic process	(6, 20)	(29, 5672)	3.575380865061613e-08	9	6	0.0	['YHR188C', 'YDR434W', 'YLR459W', 'YJL062W', 'YDR331W', 'YGL142C']	0.0	effector
GO:0006891	BP	e	intra-Golgi vesicle-mediated transport	(5, 20)	(29, 5672)	3.575380865061613e-08	6	5	0.0	['YML071C', 'YNL051W', 'YDL145C', 'YMR197C', 'YNL041C']	0.0	effector
GO:0046488	BP	e	phosphatidylinositol metabolic process	(6, 20)	(62, 5672)	4.5858918740206205e-08	7	6	0.0	['YHR188C', 'YDR434W', 'YLR459W', 'YJL062W', 'YDR331W', 'YGL142C']	0.0	effector
GO:0006505	BP	e	GPI anchor metabolic process	(6, 20)	(32, 5672)	6.022749392469891e-08	8	6	0.0	['YHR188C', 'YDR434W', 'YLR459W', 'YJL062W', 'YDR331W', 'YGL142C']	0.0	effector
GO:0009247	BP	e	glycolipid biosynthetic process	(6, 20)	(32, 5672)	6.022749392469891e-08	7	6	0.0	['YHR188C', 'YDR434W', 'YLR459W', 'YJL062W', 'YDR331W', 'YGL142C']	0.0	effector
GO:0048193	BP	e	Golgi vesicle transport	(10, 20)	(177, 5672)	7.025447354861289e-08	5	10	0.0	['YJL004C', 'YML071C', 'YFL038C', 'YPL051W', 'YNL051W', 'YDL145C', 'YMR197C', 'YGL054C', 'YNL041C', 'YBR164C']	0.0	effector
GO:1903509	BP	e	liposaccharide metabolic process	(6, 20)	(36, 5672)	1.1175671079170616e-07	4	6	0.0	['YHR188C', 'YDR434W', 'YLR459W', 'YJL062W', 'YDR331W', 'YGL142C']	0.0	effector
GO:0006664	BP	e	glycolipid metabolic process	(6, 20)	(36, 5672)	1.1175671079170616e-07	6	6	0.0	['YHR188C', 'YDR434W', 'YLR459W', 'YJL062W', 'YDR331W', 'YGL142C']	0.0	effector
GO:0006643	BP	e	membrane lipid metabolic process	(6, 20)	(72, 5672)	1.140903370025701e-07	5	6	0.0	['YHR188C', 'YDR434W', 'YLR459W', 'YJL062W', 'YDR331W', 'YGL142C']	0.0	effector
GO:0046474	BP	e	glycerophospholipid biosynthetic process	(6, 20)	(78, 5672)	1.851721532823143e-07	7	6	0.0	['YHR188C', 'YDR434W', 'YLR459W', 'YJL062W', 'YDR331W', 'YGL142C']	0.0	effector
GO:1901137	BP	e	carbohydrate derivative biosynthetic process	(9, 20)	(206, 5672)	2.287813110544589e-07	4	9	0.0	['YHR188C', 'YDR434W', 'YLR459W', 'YOR336W', 'YJL062W', 'YOR085W', 'YDR331W', 'YEL002C', 'YGL142C']	0.0	effector
GO:1901135	BP	e	carbohydrate derivative metabolic process	(9, 20)	(295, 5672)	2.496720680559947e-07	3	9	0.0	['YHR188C', 'YDR434W', 'YLR459W', 'YOR336W', 'YJL062W', 'YOR085W', 'YDR331W', 'YEL002C', 'YGL142C']	0.0	effector
GO:0016192	BP	e	vesicle-mediated transport	(10, 20)	(400, 5672)	2.6529855260316434e-07	4	10	0.0	['YJL004C', 'YML071C', 'YFL038C', 'YPL051W', 'YNL051W', 'YDL145C', 'YMR197C', 'YGL054C', 'YNL041C', 'YBR164C']	0.0	effector
GO:0045017	BP	e	glycerolipid biosynthetic process	(6, 20)	(83, 5672)	2.6922056337066993e-07	6	6	0.0	['YHR188C', 'YDR434W', 'YLR459W', 'YJL062W', 'YDR331W', 'YGL142C']	0.0	effector
GO:0016255	BP	e	attachment of GPI anchor to protein	(4, 20)	(5, 5672)	3.733545613208711e-07	7	4	0.0	['YLR459W', 'YHR188C', 'YDR434W', 'YDR331W']	0.0	effector
GO:0006497	BP	e	protein lipidation	(6, 20)	(46, 5672)	3.9744875186595563e-07	7	6	0.0	['YHR188C', 'YDR434W', 'YLR459W', 'YJL062W', 'YDR331W', 'YGL142C']	0.0	effector
GO:0042158	BP	e	lipoprotein biosynthetic process	(6, 20)	(46, 5672)	3.9744875186595563e-07	6	6	0.0	['YHR188C', 'YDR434W', 'YLR459W', 'YJL062W', 'YDR331W', 'YGL142C']	0.0	effector
GO:0042157	BP	e	lipoprotein metabolic process	(6, 20)	(47, 5672)	4.437795243413727e-07	5	6	0.0	['YHR188C', 'YDR434W', 'YLR459W', 'YJL062W', 'YDR331W', 'YGL142C']	0.0	effector
GO:0034613	BP	e	cellular protein localization	(11, 20)	(549, 5672)	4.724459995212726e-07	4	11	0.0	['YJL004C', 'YLR459W', 'YML071C', 'YFL038C', 'YPL051W', 'YNL051W', 'YDR331W', 'YDL145C', 'YMR197C', 'YNL041C', 'YBR164C']	0.0	effector
GO:0070727	BP	e	cellular macromolecule localization	(11, 20)	(568, 5672)	6.687133549229509e-07	3	11	0.0	['YJL004C', 'YLR459W', 'YML071C', 'YFL038C', 'YPL051W', 'YNL051W', 'YDR331W', 'YDL145C', 'YMR197C', 'YNL041C', 'YBR164C']	0.0	effector
GO:0006661	BP	e	phosphatidylinositol biosynthetic process	(6, 20)	(51, 5672)	6.736009171963772e-07	8	6	0.0	['YHR188C', 'YDR434W', 'YLR459W', 'YJL062W', 'YDR331W', 'YGL142C']	0.0	effector
GO:0018196	BP	e	peptidyl-asparagine modification	(3, 20)	(6, 5672)	7.450297499020609e-07	8	3	0.0	['YEL002C', 'YOR336W', 'YOR085W']	0.0	effector
GO:0018279	BP	e	protein N-linked glycosylation via asparagine	(3, 20)	(6, 5672)	7.450297499020609e-07	9	3	0.0	['YEL002C', 'YOR336W', 'YOR085W']	0.0	effector
GO:0006623	BP	e	protein targeting to vacuole	(6, 20)	(99, 5672)	7.723355947165998e-07	8	6	0.0	['YML071C', 'YFL038C', 'YNL051W', 'YMR197C', 'YNL041C', 'YBR164C']	0.0	effector
GO:0032258	BP	e	cytoplasm to vacuole transport by the Cvt pathway	(5, 20)	(53, 5672)	8.192510064236572e-07	9	5	0.0	['YML071C', 'YFL038C', 'YNL051W', 'YNL041C', 'YBR164C']	0.0	effector
GO:0006650	BP	e	glycerophospholipid metabolic process	(6, 20)	(102, 5672)	9.221764890698204e-07	6	6	0.0	['YHR188C', 'YDR434W', 'YLR459W', 'YJL062W', 'YDR331W', 'YGL142C']	0.0	effector
GO:0008654	BP	e	phospholipid biosynthetic process	(6, 20)	(107, 5672)	1.2244913569597936e-06	6	6	0.0	['YHR188C', 'YDR434W', 'YLR459W', 'YJL062W', 'YDR331W', 'YGL142C']	0.0	effector
GO:0072666	BP	e	establishment of protein localization to vacuole	(6, 20)	(111, 5672)	1.5210273778489562e-06	7	6	0.0	['YML071C', 'YFL038C', 'YNL051W', 'YMR197C', 'YNL041C', 'YBR164C']	0.0	effector
GO:0046486	BP	e	glycerolipid metabolic process	(6, 20)	(115, 5672)	1.874002232551817e-06	5	6	0.0	['YHR188C', 'YDR434W', 'YLR459W', 'YJL062W', 'YDR331W', 'YGL142C']	0.0	effector
GO:0072665	BP	e	protein localization to vacuole	(6, 20)	(120, 5672)	2.406839798685344e-06	6	6	0.0	['YML071C', 'YFL038C', 'YNL051W', 'YMR197C', 'YNL041C', 'YBR164C']	0.0	effector
GO:0051641	BP	e	cellular localization	(12, 20)	(839, 5672)	4.0688494395467456e-06	2	12	0.002	['YJL004C', 'YLR459W', 'YML071C', 'YFL038C', 'YPL051W', 'YNL051W', 'YDR331W', 'YDL145C', 'YMR197C', 'YGL054C', 'YNL041C', 'YBR164C']	0.0	effector
GO:0061951	BP	e	establishment of protein localization to plasma membrane	(3, 20)	(10, 5672)	4.43010062695302e-06	7	3	0.002	['YPL051W', 'YJL004C', 'YBR164C']	0.0	effector
GO:0043001	BP	e	Golgi to plasma membrane protein transport	(3, 20)	(10, 5672)	4.43010062695302e-06	8	3	0.002	['YPL051W', 'YJL004C', 'YBR164C']	0.0	effector
GO:0006644	BP	e	phospholipid metabolic process	(6, 20)	(134, 5672)	4.5895340765749365e-06	5	6	0.002	['YHR188C', 'YDR434W', 'YLR459W', 'YJL062W', 'YDR331W', 'YGL142C']	0.0	effector
GO:0008104	BP	e	protein localization	(11, 20)	(705, 5672)	5.887253244709059e-06	3	11	0.002	['YJL004C', 'YLR459W', 'YML071C', 'YFL038C', 'YPL051W', 'YNL051W', 'YDR331W', 'YDL145C', 'YMR197C', 'YNL041C', 'YBR164C']	0.0	effector
GO:0098876	BP	e	vesicle-mediated transport to the plasma membrane	(4, 20)	(38, 5672)	7.686913184912557e-06	5	4	0.002	['YFL038C', 'YPL051W', 'YJL004C', 'YBR164C']	0.0	effector
GO:0046907	BP	e	intracellular transport	(10, 20)	(600, 5672)	1.1239838682917067e-05	4	10	0.008	['YJL004C', 'YML071C', 'YFL038C', 'YPL051W', 'YNL051W', 'YDL145C', 'YMR197C', 'YGL054C', 'YNL041C', 'YBR164C']	0.0	effector
GO:0007034	BP	e	vacuolar transport	(6, 20)	(159, 5672)	1.2359240219698105e-05	4	6	0.012	['YML071C', 'YFL038C', 'YNL051W', 'YMR197C', 'YNL041C', 'YBR164C']	0.0	effector
GO:0051649	BP	e	establishment of localization in cell	(10, 20)	(631, 5672)	1.7677572250754826e-05	3	10	0.016	['YJL004C', 'YML071C', 'YFL038C', 'YPL051W', 'YNL051W', 'YDL145C', 'YMR197C', 'YGL054C', 'YNL041C', 'YBR164C']	0.0	effector
GO:0034067	BP	e	protein localization to Golgi apparatus	(3, 20)	(17, 5672)	2.4711375097071196e-05	6	3	0.016	['YPL051W', 'YJL004C', 'YBR164C']	0.0	effector
GO:0061919	BP	e	process utilizing autophagic mechanism	(6, 20)	(180, 5672)	2.5144825950544045e-05	2	6	0.016	['YML071C', 'YFL038C', 'YNL051W', 'YMR197C', 'YNL041C', 'YBR164C']	0.0	effector
GO:0006886	BP	e	intracellular protein transport	(8, 20)	(385, 5672)	2.5571812423223564e-05	6	8	0.016	['YML071C', 'YFL038C', 'YPL051W', 'YNL051W', 'YDL145C', 'YMR197C', 'YNL041C', 'YBR164C']	0.0	effector
GO:0033036	BP	e	macromolecule localization	(11, 20)	(825, 5672)	2.7544835487023667e-05	2	11	0.016	['YJL004C', 'YLR459W', 'YML071C', 'YFL038C', 'YPL051W', 'YNL051W', 'YDR331W', 'YDL145C', 'YMR197C', 'YNL041C', 'YBR164C']	0.0	effector
GO:0033365	BP	e	protein localization to organelle	(8, 20)	(392, 5672)	2.9167613265329344e-05	5	8	0.016	['YJL004C', 'YML071C', 'YFL038C', 'YPL051W', 'YNL051W', 'YMR197C', 'YNL041C', 'YBR164C']	0.0	effector
GO:0072659	BP	e	protein localization to plasma membrane	(3, 20)	(18, 5672)	2.95869663449098e-05	6	3	0.016	['YPL051W', 'YJL004C', 'YBR164C']	0.0	effector
GO:0008610	BP	e	lipid biosynthetic process	(6, 20)	(187, 5672)	3.123742905002322e-05	4	6	0.016	['YHR188C', 'YDR434W', 'YLR459W', 'YJL062W', 'YDR331W', 'YGL142C']	0.0	effector
GO:0015031	BP	e	protein transport	(9, 20)	(553, 5672)	4.6813374173327346e-05	5	9	0.028	['YJL004C', 'YML071C', 'YFL038C', 'YPL051W', 'YNL051W', 'YDL145C', 'YMR197C', 'YNL041C', 'YBR164C']	0.0	effector
GO:0045184	BP	e	establishment of protein localization	(9, 20)	(567, 5672)	5.718331860235247e-05	4	9	0.032	['YJL004C', 'YML071C', 'YFL038C', 'YPL051W', 'YNL051W', 'YDL145C', 'YMR197C', 'YNL041C', 'YBR164C']	0.0	effector
GO:0034394	BP	e	protein localization to cell surface	(2, 20)	(4, 5672)	7.058279768432567e-05	5	2	0.036	['YLR459W', 'YDR331W']	0.0	effector
GO:1990778	BP	e	protein localization to cell periphery	(3, 20)	(25, 5672)	8.209077976990654e-05	5	3	0.05	['YPL051W', 'YJL004C', 'YBR164C']	0.0	effector
GO:0006605	BP	e	protein targeting	(6, 20)	(225, 5672)	8.850314094951847e-05	7	6	0.052	['YML071C', 'YFL038C', 'YNL051W', 'YMR197C', 'YNL041C', 'YBR164C']	0.0	effector
GO:0006892	BP	e	post-Golgi vesicle-mediated transport	(4, 20)	(70, 5672)	8.880306285953279e-05	6	4	0.052	['YPL051W', 'YJL004C', 'YBR164C', 'YMR197C']	0.0	effector
GO:0090407	BP	e	organophosphate biosynthetic process	(6, 20)	(229, 5672)	9.763794600004089e-05	5	6	0.056	['YHR188C', 'YDR434W', 'YLR459W', 'YJL062W', 'YDR331W', 'YGL142C']	0.0	effector
GO:0034976	BP	e	response to endoplasmic reticulum stress	(4, 20)	(76, 5672)	0.0001225787101451789	4	4	0.084	['YFL038C', 'YPL051W', 'YBR164C', 'YOR336W']	0.0	effector
GO:0006893	BP	e	Golgi to plasma membrane transport	(3, 20)	(31, 5672)	0.00015828167870345734	7	3	0.088	['YPL051W', 'YJL004C', 'YBR164C']	0.0	effector
GO:0070085	BP	e	glycosylation	(4, 20)	(82, 5672)	0.00016484979164652037	2	4	0.09	['YGL142C', 'YEL002C', 'YOR336W', 'YOR085W']	0.0	effector
